# Daily running enhances molecular and physiological circadian rhythms in skeletal muscle

**DOI:** 10.1101/2020.10.19.346015

**Authors:** Nuria Casanova-Vallve, Drew Duglan, Megan E. Vaughan, Michal K. Handzlik, Weiwei Fan, Ruth T. Yu, Christopher Liddle, Michael Downes, Julien Delezie, Rebecca Mello, Alanna B. Chan, Marie Pariollaud, Pål O. Westermark, Christian M. Metallo, Ronald M. Evans, Katja A. Lamia

## Abstract

**Objective:** Exercise is a critical component of a healthy lifestyle and a key strategy for the prevention and management of metabolic disease. Identifying molecular mechanisms underlying adaptation in response to chronic physical activity is of critical interest in metabolic physiology. Circadian rhythms broadly modulate metabolism, including muscle substrate utilization and exercise capacity. Here, we define the molecular and physiological changes induced across the daily cycle by voluntary low intensity daily exercise.

**Methods:** Wildtype c57BL6/J male and female mice were housed with or without access to a running wheel for six weeks. Maximum running speed was measured at four different zeitgeber times (ZTs, hours after lights on) using either electrical or manual stimulation to motivate continued running on a motorized treadmill. RNA isolated from plantaris muscles at six ZTs was sequenced to establish the impact of daily activity on genome-wide transcription. Patterns of gene expression were analyzed using Gene Set Enrichment Analysis (GSEA) and Detection of Differential Rhythmicity (DODR). Blood glucose, lactate, and ketones, and muscle and liver glycogen were measured before and after exercise.

**Results:** We demonstrate that the use of mild electrical shocks to motivate running negatively impacts maximum running speed and describe a manual method to motivate running in rodent exercise studies. Using this method, we show that time of day influences the increase in exercise capacity afforded by six weeks of voluntary wheel running: when maximum running speed is measured at the beginning of the nighttime active period in mice, there is no measurable benefit from a history of daily voluntary running, while maximum increase in performance occurs at the end of the night. We show that daily voluntary exercise dramatically remodels the muscle circadian transcriptome. Finally, we describe daily rhythms in carbohydrate metabolism associated with the time-dependent response to moderate daily exercise.

**Conclusions:** Collectively, these data indicate that chronic nighttime physical activity dramatically remodels daily rhythms of muscle gene expression, which in turn support daily fluctuations in exercise performance.
