## Supplementary material for "Daily running enhances molecular and physiological circadian rhythms in skeletal muscle": Table S6

### Sheet: Sheet1
Supplementary Table S6: Genes that are differentially expressed in plantaris muscle in mice housed with continuous access to running wheels compared to sedentary mice
Gene ID	baseMean	log2FoldChange	adjusted p value
Csrp3	148.38	1.51808	7.4549e-31
Egln3	45.4912	1.40013	4.40087e-37
Tm6sf1	12.6773	1.22566	4.32758e-16
Hspb7	325.814	1.22525	4.9587e-32
Bdh1	46.7388	1.20694	8.32171e-25
Myh2	937.092	1.09077	3.63732e-36
Ankrd2	127.36	1.0048	2.02037e-14
Dgat2	27.0184	0.991508	3.38871e-17
Casq2	42.7117	0.938875	5.06206e-15
Ttc9	7.09463	0.936538	1.72906e-07
Postn	8.89712	0.936308	2.64941e-07
Myom3	58.2151	0.919683	1.51269e-22
Pdlim1	21.4603	0.901141	7.38835e-14
Fhl1	1345.27	0.865744	3.64492e-21
H19	473.83	0.832308	3.73212e-13
Myl2	1020.57	0.832007	6.17388e-06
Myoz2	110.62	0.82015	2.55286e-14
Sox18	10.5853	0.811196	8.94959e-07
Klhl34	10.7574	0.798759	4.10024e-07
Adprhl1	48.6373	0.756411	1.72892e-10
Fabp3	234.506	0.753748	4.46753e-19
Bgn	50.0251	0.733215	9.58827e-17
Actn2	306.416	0.725649	8.34883e-27
Lmcd1	133.991	0.717351	7.62834e-17
Prg4	8.29767	0.704837	9.62023e-05
Smtnl1	91.5246	0.683623	2.72888e-17
RP24-281K23.1	80.6186	0.680396	0.000208803
Fam101b	10.2334	0.674551	5.17899e-05
2310075C17Rik	43.4024	0.651533	2.50878e-11
Fn1	8.58676	0.651001	0.000244326
Ldhb	292.942	0.646879	6.77098e-21
Lmod2	125.066	0.640213	5.35359e-09
Slc25a34	8.44211	0.639723	0.000447813
Col4a1	11.4319	0.632422	8.01417e-05
Cryab	832.056	0.610073	2.65474e-19
Ighm	24.6781	0.606897	0.00183137
Ckmt2	514.655	0.602786	3.22156e-36
Ppp1r27	111.534	0.590455	9.31515e-18
Mb	4236.84	0.58674	5.18441e-15
Emp1	17.5274	0.570044	3.72054e-05
Igfbp7	44.8028	0.564094	4.47597e-09
Myadm	32.7696	0.555484	1.58868e-07
Eng	33.8788	0.553847	3.79664e-06
Col4a2	21.6591	0.553538	9.55069e-06
Rcan1	64.1926	0.552834	3.10868e-05
Col15a1	20.8531	0.549252	6.50138e-05
Uchl1	6.712	0.548133	0.00692915
Podxl	24.085	0.53459	3.87143e-05
Esrrg	10.7362	0.529283	0.00216523
Vgll2	91.9924	0.525694	8.21106e-07
Lyz2	32.7557	0.524139	3.8231e-06
Thbd	6.70426	0.518287	0.011617
Mdh1	358.034	0.517372	5.6381e-31
Hspb6	1528.5	0.509947	9.43616e-08
Cd34	34.4825	0.50885	4.28237e-07
Xirp1	38.7311	0.505711	7.91536e-06
Cacna1a	7.21539	0.50396	0.0279315
Thbs4	50.1746	0.503516	0.00162476
Iqsec2	12.1381	0.503416	0.0021038
Mt1	41.5004	0.50157	0.000784917
Myl12a	262.461	0.500096	3.73212e-13
Arpc1b	31.3814	0.498431	0.000271723
Dnaja4	55.5018	0.494728	4.73974e-09
Lum	14.1101	0.492428	0.0021038
Lpl	254.452	0.489549	1.36063e-08
Pde8a	8.15084	0.489231	0.011835
Mgp	33.1329	0.486571	6.50447e-06
Prelp	19.5299	0.486124	0.00124682
Cdh5	26.7294	0.483786	2.49473e-05
Tfrc	43.5584	0.483155	0.00158005
Pi16	20.7318	0.479804	0.000439964
Lims1	16.8402	0.479622	0.00102115
C1qc	11.6728	0.477883	0.00669014
Coro6	156.579	0.470409	2.76591e-06
Mfap5	24.8542	0.470264	0.000159614
Mgll	17.5094	0.468198	0.00100833
Kera	11.2373	0.466983	0.0143167
Tpm4	19.6042	0.465399	0.000692142
Dnajb4	43.4774	0.463696	0.000184324
Wasf2	10.2104	0.462922	0.0139967
Wfs1	69.6191	0.462751	2.97835e-08
Fabp5	11.5637	0.462378	0.00809946
Tmem246	23.3796	0.460151	0.00142632
Jup	55.4797	0.459309	1.08393e-06
Aspn	12.4888	0.458715	0.00691809
Fndc5	45.9391	0.452438	9.07033e-07
Clic4	12.3797	0.450139	0.00743106
Serpinh1	34.7937	0.448747	4.41244e-05
Tuba1a	19.5516	0.444853	0.00220314
C1qb	10.2643	0.440942	0.0230494
Cilp	12.6067	0.440429	0.0270462
Myh10	11.1157	0.439452	0.0138112
Etfdh	77.0431	0.439214	1.00184e-08
Slc41a1	35.7569	0.438568	0.000231657
Atp1b1	99.0578	0.436519	8.2996e-13
Ltbp4	60.5336	0.43457	3.69909e-07
Fgf1	14.2665	0.431464	0.00858145
Islr	16.047	0.431372	0.00510655
Agpat2	6.80825	0.426978	0.0549233
Slco3a1	23.8071	0.426762	0.00120214
Tnfrsf12a	17.8118	0.426433	0.0426443
Cdc42ep1	7.53283	0.426141	0.043917
Ifitm3	46.9983	0.423157	7.49779e-06
Tagln2	30.2747	0.421591	0.000336082
Acss2	35.2145	0.421369	3.34971e-05
Anxa1	17.4974	0.420496	0.0278248
Htra3	18.5605	0.419104	0.00384714
Adamtsl5	18.0149	0.41659	0.00423023
Pmepa1	9.06368	0.415916	0.036117
Dusp18	10.4108	0.414098	0.0304221
Pf4	11.3445	0.412227	0.0267355
Lrrn1	8.90444	0.409771	0.0420678
Hsph1	23.598	0.409068	0.00170089
Hmcn2	22.2935	0.40832	0.00186109
Fndc1	10.0353	0.406754	0.0354347
Icam2	6.96808	0.406578	0.0712725
Flnc	162.597	0.405498	0.000159614
Actc1	14.605	0.404498	0.0283632
Ppp1r12b	90.7815	0.404497	1.36063e-08
Dennd5a	18.3421	0.404056	0.00467896
Pqlc1	12.057	0.40236	0.0247543
Plekhb2	32.3827	0.400934	0.00026803
Nnt	17.0746	0.40067	0.00661037
Dnm1	12.2852	0.400295	0.0329091
1190002H23Rik	18.1638	0.399682	0.0107449
Ntng2	9.06395	0.399367	0.0482964
1500017E21Rik	10.0825	0.396802	0.0628885
Col3a1	36.7472	0.396405	0.0035236
Axl	8.88682	0.394939	0.0535878
Abcd1	12.4235	0.394805	0.0218433
Msn	14.6188	0.394616	0.0151216
C1qa	15.5966	0.394398	0.0184107
Fstl1	18.7511	0.392381	0.0078108
Oxct1	216.716	0.391318	2.50878e-11
Grb14	33.0089	0.3913	0.000273114
Mtx2	33.5194	0.390955	0.000168669
Sorbs1	7.36812	0.388393	0.0821412
Hsp90aa1	43.4343	0.388128	0.0296968
B2m	156.079	0.387874	1.80623e-07
Cav1	119.876	0.386316	0.000933875
Bag2	14.5734	0.385433	0.0182654
G0s2	39.9307	0.384815	0.0172927
Vim	92.5039	0.381412	0.000657425
Rasgrp2	22.4182	0.38091	0.00646443
Rftn1	6.7359	0.380759	0.098889
Ly6a	50.8575	0.37896	8.33943e-06
Srgn	12.3857	0.378864	0.0332176
Ip6k3	16.3453	0.378189	0.0145997
Trp53inp2	212.992	0.377463	1.62277e-12
Stat3	21.4194	0.377002	0.00944545
Sparc	165.047	0.376241	0.00128689
Gpt	25.712	0.372396	0.00244174
Hspg2	51.2791	0.372227	6.91455e-05
Abcg2	16.4098	0.371858	0.0208301
Cd93	7.59009	0.370792	0.0991066
Zfp703	17.996	0.370434	0.0143033
Myh1	1353.7	0.370356	2.07089e-06
1810011O10Rik	15.4443	0.369763	0.0612679
Rusc2	28.0765	0.368533	0.0270462
Arhgef2	14.8378	0.368055	0.0329098
Capg	10.7499	0.365778	0.0583153
Tcf15	16.2651	0.362424	0.0223297
Igdcc4	8.62443	0.359042	0.0970523
Akap1	31.6078	0.357091	0.001472
Col1a1	61.6468	0.35635	0.0471583
Adck3	934.56	0.354278	1.07207e-08
Ddt	33.4663	0.351567	0.00112958
Ppip5k1	38.7938	0.349635	0.000439462
Ly6c1	54.6388	0.34926	3.63103e-05
Bag3	106.547	0.347792	1.36063e-08
Rhoc	31.5266	0.347286	0.00244171
Ehd2	22.98	0.347205	0.00943906
Rab11fip5	11.3459	0.346802	0.0697542
Acss1	15.4095	0.346388	0.0397274
Pla2g12a	63.307	0.345903	6.58749e-05
Cox7a1	1208.92	0.345852	5.79913e-12
Etfa	61.989	0.345237	4.17697e-05
Wdr1	12.5409	0.345116	0.0576552
Slc25a5	27.8311	0.341843	0.00630337
Cd200	22.4624	0.341636	0.0160279
Diap1	50.0867	0.340443	0.000184384
Arap1	14.7444	0.33999	0.0570743
Osbpl1a	19.8631	0.335714	0.0233823
Anxa2	36.1157	0.335034	0.00182674
St3gal5	78.8836	0.333828	2.31843e-06
Kctd17	11.7377	0.332925	0.0872398
Cav2	19.6341	0.332852	0.0331895
Pea15a	15.6854	0.331076	0.0522092
Gng11	17.5977	0.330473	0.0544853
Nid1	14.2842	0.330407	0.0604253
Fbxo18	13.6952	0.330059	0.0700489
Ankrd52	21.064	0.330035	0.0202356
Angptl2	31.3979	0.327172	0.00742082
Apol6	28.2698	0.324716	0.00871975
Cat	47.4729	0.322779	0.000541983
Lrp1	25.2298	0.320988	0.0345718
Rnase4	21.5374	0.320151	0.027658
Fabp4	209.912	0.320149	1.48305e-05
Abra	81.7091	0.318362	0.0314523
Fbln2	42.592	0.317978	0.0132795
Shisa5	22.1811	0.316726	0.0761169
Igfbp4	30.5887	0.316227	0.012159
Rras	28.6644	0.315538	0.011617
Cnn3	16.4576	0.315467	0.0573972
Npepps	36.8446	0.314346	0.00450997
Lims2	24.7652	0.313525	0.0175029
Nudt7	23.7527	0.312647	0.02166
4933403F05Rik	13.9187	0.31221	0.0829681
Tsfm	13.7324	0.311949	0.086586
Gsr	14.4605	0.311234	0.096179
Rcan2	34.532	0.310832	0.00625477
P2ry2	29.167	0.310277	0.0100438
Vegfa	146.637	0.309445	0.000642872
Lamc1	28.4662	0.307187	0.0126597
Mapt	29.8838	0.30703	0.00942724
Sdcbp	17.8382	0.305681	0.0569624
Cxcl12	33.4097	0.305443	0.00697286
Hsdl2	54.5648	0.300293	0.00048196
Mxra8	31.5505	0.300151	0.0412124
D9Ertd402e	20.7149	0.2991	0.0420678
Crip2	30.6157	0.297996	0.0124055
Tinagl1	18.2229	0.297673	0.0846042
Myot	707.834	0.29748	7.47329e-05
Cd36	62.1053	0.296145	0.000718249
Spna2	28.9046	0.292554	0.0224408
Degs1	18.1714	0.29241	0.072834
Got2	101.915	0.291016	1.88878e-06
Myl12b	34.4072	0.290695	0.0148428
Hspb1	170.206	0.290421	0.0151216
Cfl1	38.3717	0.290047	0.00771952
Trak1	43.2842	0.289769	0.00321278
Fxyd6	56.592	0.288068	0.000847344
Mbnl2	43.0259	0.288055	0.00551136
Plin2	48.5007	0.287021	0.00328006
Got1	285.315	0.286213	2.6649e-08
Csrp1	19.8593	0.286005	0.0692414
Ciapin1	58.7231	0.285758	0.0249541
Dhrs4	25.6668	0.285363	0.0345718
Acsl1	144.527	0.284037	0.0230888
B230312A22Rik	19.0731	0.282168	0.0821412
Alas1	55.9582	0.282067	0.00259014
Pcolce	32.7149	0.281035	0.0263318
Tubb5	25.2881	0.27916	0.0426443
Lmna	45.2224	0.277957	0.00910874
Twf2	106.069	0.277788	0.000275934
Itfg3	43.0878	0.277687	0.0151216
Dusp22	36.1622	0.275866	0.0154945
Ugp2	253.359	0.275293	0.00259855
Ctsl	28.7787	0.274085	0.0289519
Slc6a8	80.6195	0.273654	0.0116742
Rnf115	40.2055	0.273447	0.0291569
Acadvl	85.3051	0.270334	0.000576344
Yipf7	62.8749	0.269612	0.00143521
Ptgr2	49.7023	0.268541	0.00375701
Oxld1	27.526	0.267382	0.0435846
Dynll1	24.5139	0.267167	0.0873968
S100a11	27.188	0.267148	0.0512647
Tomm5	26.1288	0.266336	0.0642185
Mmp2	23.415	0.265744	0.0740343
H2-D1	62.4622	0.262638	0.00299975
Letm1	26.9636	0.26241	0.0551111
Acadl	136.773	0.261746	0.000657425
Crip1	92.9231	0.261486	0.00543777
Ddit3	26.2979	0.261305	0.0621355
Flad1	27.8393	0.259689	0.0488064
Lmod3	66.6248	0.259327	0.0202281
3425401B19Rik	72.5102	0.259012	0.00225234
Lass2	28.8123	0.258917	0.0733617
Ly6e	28.3608	0.258261	0.0504852
Eef1a1	188.583	0.25612	2.54976e-06
Ifi27l1	41.9241	0.254717	0.0154346
mt-Co1	35653.7	0.25424	7.49779e-06
Pdlim5	192.998	0.252803	0.000977808
Sh3bgrl3	50.3513	0.252363	0.0114475
S100a6	74.6534	0.25154	0.00272644
S100a10	36.5227	0.250193	0.0290072
Epas1	40.1395	0.249821	0.0193787
Cox8a	59.6262	0.249768	0.00815024
Arl2bp	37.1154	0.24831	0.0278772
Trak2	24.4845	0.247767	0.0945038
Stau2	32.56	0.247008	0.0613404
1110007C09Rik	67.9513	0.24483	0.00306573
Esrra	72.1413	0.244802	0.0345718
Yif1a	29.569	0.244312	0.0621355
Elp5	38.8416	0.242643	0.0397817
Gnai2	25.7064	0.241217	0.0947482
Nudt8	26.3895	0.240453	0.0935646
Eci2	32.214	0.236745	0.0721733
Gfm1	59.7622	0.233883	0.00748753
Uqcrc2	541.954	0.23345	0.0697814
Sparcl1	36.9799	0.233087	0.0807032
Dag1	57.6497	0.232658	0.0198217
Lynx1	75.3886	0.232041	0.00235132
Cox6a1	34.3682	0.23202	0.0752547
Cs	380.054	0.231535	6.01296e-09
Dlat	84.3835	0.230449	0.00168914
Phyh	200.273	0.230082	9.16635e-06
Spnb2	40.7786	0.229922	0.0361798
Ndufb3	203.021	0.229344	1.0437e-06
Mtch1	40.3498	0.227614	0.0612679
Mrps35	38.9809	0.224896	0.0518489
Alpk3	65.9196	0.22429	0.0206657
Cyc1	518.963	0.224218	0.0177585
Slc25a3	568.382	0.223926	1.52743e-06
Mknk2	80.6103	0.223819	0.0242164
Ndufb10	340.339	0.222196	0.000493055
Taco1	33.2376	0.22202	0.0909584
Atp5g1	77.0666	0.221158	0.0126439
Flna	37.2965	0.220642	0.0703596
Hadhb	355.262	0.220399	0.00323045
Insig2	93.5603	0.218719	0.0346073
Atp5g3	461.652	0.218507	0.000412057
Gpihbp1	45.2874	0.216668	0.0768634
Serping1	48.1275	0.215946	0.0621355
Idh2	367.068	0.214427	0.014918
S100a1	124.73	0.212629	0.0354945
Rgs5	108.818	0.211333	0.00649801
Gbe1	37.8592	0.210404	0.0851284
Ppa2	42.2785	0.209922	0.0614145
Acaa2	147.399	0.209903	0.00600758
Prkar1a	56.8194	0.208842	0.0253183
1300001I01Rik	42.3242	0.208408	0.0701675
Ndufab1	89.875	0.207912	0.0500479
Actr1b	68.3442	0.207657	0.0265884
Uqcrq	774.984	0.206561	0.00971365
Parp3	67.9158	0.205637	0.0240623
Hadh	93.4349	0.202834	0.0053433
Map2k3	99.1737	0.202277	0.00519356
Nrap	176.179	0.201327	0.0123012
Sdhb	521.277	0.198244	0.000602224
Tmem70	51.0371	0.198137	0.0621355
Uqcrfs1	339.133	0.19764	7.29333e-08
Prdx6	50.43	0.19623	0.0584851
Cab39	76.5091	0.194437	0.0166632
Pdhb	127.645	0.194243	0.000827917
Clip4	42.5721	0.193745	0.0952737
Itgb1	95.0414	0.190119	0.0194638
Gstk1	50.2315	0.188442	0.0733617
Mapkapk2	73.8741	0.186515	0.0215483
Mtfp1	56.6024	0.186345	0.0599288
Ifitm2	67.6534	0.18543	0.0812388
Dlst	151.068	0.184973	0.00104987
Mrps23	113.87	0.18419	0.0294523
Smtn	47.4206	0.184123	0.0932997
Naa20	60.4478	0.181536	0.0740761
Ppm1b	55.497	0.179172	0.0757981
Coq5	62.7099	0.176753	0.0550601
Hcfc1r1	132.682	0.174505	0.0294468
Pdha1	291.431	0.173138	0.000784917
Txn2	200.414	0.167754	0.0488064
Ndufs5	138.095	0.166949	0.0151216
Atp1a2	265.313	0.166548	0.00583012
Kcna7	87.3529	0.162866	0.0465718
Bola3	196.772	0.162011	0.0190298
Nfe2l1	473.114	0.160811	0.00241539
Arl6ip5	109.191	0.160147	0.0300705
Tmem14c	67.2042	0.159409	0.0994387
Slc25a11	118.579	0.159332	0.0343079
Hadha	184.853	0.159215	0.0280333
Atp5f1	303.459	0.158707	0.0416448
Coq10a	150.481	0.154022	0.0146064
Ldb3	640.673	0.152523	7.04817e-06
Cox5b	1157.34	0.142483	0.00102274
Mef2d	158.104	0.142097	0.0761169
Mrpl12	103.957	0.140595	0.0714917
Ahsa1	95.9849	0.135028	0.0892946
Cox5a	1004.83	0.133495	0.00743756
Ndufb8	729.462	0.12919	0.0538236
Sdhd	240.575	0.1256	0.00825408
Cox6b1	622.766	0.118473	0.00787698
Mdh2	865.675	0.106824	0.0557152
Atp5j	1256.16	0.10045	0.0926133
Rpl19	171.335	-0.114428	0.0952737
Rpl22	175.056	-0.116601	0.0749305
Psmb6	275.956	-0.11813	0.0301049
Hspb8	235.898	-0.119319	0.0482975
Rpl7a	259.421	-0.120994	0.0509844
Psmc5	120.325	-0.127394	0.080202
Laptm4a	169.406	-0.128412	0.0266816
Cox8b	1446.51	-0.129145	0.089577
Macrod1	215.417	-0.130079	0.0462633
Smyd1	369.282	-0.134411	0.010336
Eef1a2	683.493	-0.135432	0.014918
Rpl26	243.626	-0.136656	0.0749305
Myl1	3677.08	-0.137631	0.0406687
Zfand5	108.349	-0.139193	0.0722075
Ube2r2	139.572	-0.139457	0.0426443
Rpl10	284.619	-0.140992	0.00120158
Chchd1	151.664	-0.141557	0.0314523
Snta1	84.6307	-0.141954	0.0973634
Aimp2	105.585	-0.143259	0.0602755
Eif5a	159.143	-0.143339	0.0126957
2310016M24Rik	96.2601	-0.144597	0.085604
Swi5	206.625	-0.146994	0.0123012
Srl	454.024	-0.147436	0.00305918
Aes	548.329	-0.147492	0.00625477
Sypl	90.8689	-0.147661	0.0847194
Psmd1	84.2095	-0.147749	0.0784694
Stac3	259.886	-0.147937	0.00415034
Rpl17	240.681	-0.148413	0.000879183
Rpl37a	155.945	-0.150505	0.019737
Fem1a	75.5144	-0.150529	0.0916746
Rpl32	173.615	-0.151697	0.00939521
Clcn1	107.166	-0.152028	0.0433265
Banf1	91.2502	-0.152055	0.0521905
Gm11716	90.7915	-0.154023	0.0952737
Rpl35a	201.085	-0.155477	0.00270648
Rpl21	196.178	-0.156372	0.0462633
Rpl24	176.635	-0.156484	0.0121633
Pdlim7	195.531	-0.158174	0.0415415
Rpsa	140.167	-0.158367	0.0289519
Tmem134	85.039	-0.158411	0.0672632
Nfix	73.845	-0.158462	0.0874659
Gpcpd1	66.2918	-0.159381	0.0947734
Tuba4a	404.578	-0.159797	0.0239964
Cops7a	107.964	-0.160231	0.0559728
Ndrg2	837.606	-0.161934	0.00628192
Rps21	366.749	-0.162981	0.00142632
Sypl2	134.867	-0.163858	0.00828267
Cops4	67.0457	-0.164957	0.0732609
Dynll2	218.895	-0.165214	0.00825408
Vti1b	71.2551	-0.166198	0.0816971
Clip1	91.3927	-0.167234	0.0536966
Rps3	89.4329	-0.16725	0.0256346
Rps26	225.705	-0.16773	0.0429039
Dcaf8	79.148	-0.168043	0.0513074
Rpl41	261.541	-0.168287	0.0289718
Vapb	102.117	-0.168383	0.045488
Ptp4a2	243.553	-0.169891	0.00327207
4833439L19Rik	103.628	-0.169979	0.0284881
Rpl8	405.438	-0.171075	0.000454291
Klhl31	70.7117	-0.17216	0.0521657
Fth1	2779.37	-0.172315	0.00067703
Adipor1	112.538	-0.172375	0.00810974
Rps14	330.381	-0.172976	0.000188653
Rpl3l	497.297	-0.173538	0.00488823
2210408F21Rik	76.3069	-0.175254	0.0487657
Cst3	638.338	-0.176139	0.00123031
Pbxip1	113.552	-0.176467	0.00796995
Tmbim6	119.234	-0.179849	0.00453547
Abcb4	51.3319	-0.180187	0.0973634
Grina	113.457	-0.181596	0.0151216
Cdc34	208.568	-0.181915	0.000387695
Skp1a	139.305	-0.182934	0.00112958
Arl1	49.0406	-0.183566	0.0904795
Ociad1	70.6372	-0.183683	0.031086
Rabl6	109.689	-0.183714	0.0331895
Eef1b2	222.332	-0.183985	8.25853e-05
Rpl6	116.905	-0.184469	0.0331895
Gpc1	80.9212	-0.184555	0.0201258
Fau	154.557	-0.185604	0.00570863
Eef1d	111.881	-0.185721	0.00646101
Ybx1	477.727	-0.186285	8.15284e-05
Rpl13a	59.8953	-0.186442	0.0588702
Tab2	65.2445	-0.186513	0.0378893
Rpl13	217.731	-0.187851	0.000412057
Fbxo40	145.628	-0.188437	0.00318313
Rpl5	124.454	-0.188662	0.00248316
Gas5	105.639	-0.189817	0.00963888
1700020I14Rik	72.7171	-0.1902	0.0347449
Pfn2	118.145	-0.190793	0.00570863
Psmd6	55.7469	-0.191271	0.0493111
Mrpl54	69.2864	-0.191825	0.0354347
Apobec2	326.089	-0.192117	0.000508286
Sod1	371.105	-0.192549	0.00213137
Rad23a	91.895	-0.192816	0.00881618
Rpl36	455.76	-0.194293	0.00944545
Phpt1	75.958	-0.194523	0.0212506
Tmem38a	792.875	-0.194585	1.70078e-06
Arpc5l	110.143	-0.195523	0.00299975
Pebp1	63.6966	-0.195544	0.0435846
Ppp3r1	73.0539	-0.195895	0.0166632
Dnase1l1	54.1538	-0.196014	0.0501548
Rmnd5a	59.4615	-0.196228	0.033719
Me3	54.9739	-0.196443	0.0438821
Pkia	210.087	-0.196632	8.01417e-05
Ssr3	91.6835	-0.19674	0.018087
Dnaja2	58.3309	-0.196906	0.0343406
Eif3h	50.3525	-0.19713	0.0535878
Bckdha	78.3634	-0.197728	0.0738766
Mrpl52	115.193	-0.199335	0.00256106
Wbp2	42.7962	-0.199762	0.0846199
Asph	72.0182	-0.199867	0.0733617
Rps25	138.487	-0.200362	0.0016712
Capzb	209.927	-0.200764	0.0139209
Egln2	61.4816	-0.200779	0.0873968
Tmem66	107.069	-0.200862	0.00282364
Oaz2	84.1448	-0.202314	0.0173599
Setd7	41.1078	-0.202518	0.0816971
Eef2	683.048	-0.204153	0.00271377
1810020D17Rik	113.724	-0.204185	0.00580049
Akr1a1	101.67	-0.205383	0.00226977
Ubxn2a	42.8086	-0.206265	0.0733617
Mylpf	33733.4	-0.207558	0.0229109
Oat	68.0118	-0.207932	0.0116833
Rpl12	156.995	-0.208648	0.00103941
Cript	39.5255	-0.209378	0.0733617
Mettl22	107.336	-0.209932	0.0375675
Slirp	71.9318	-0.209967	0.0155961
Pfdn5	297.056	-0.211099	0.0444917
Sqstm1	695.142	-0.212167	8.58851e-07
Scn4b	129.928	-0.212397	0.000733607
Dgcr6	38.767	-0.212596	0.0740144
Rilpl1	90.3153	-0.21306	0.00395979
Tmem223	51.8558	-0.213903	0.0536966
Trmt1	50.3636	-0.214159	0.0952737
Bod1	104.245	-0.214481	0.00153789
Clec2d	47.8294	-0.214588	0.0979012
Smarca2	56.3648	-0.215091	0.0222835
Wdtc1	33.4445	-0.215881	0.0994387
Asb2	252.036	-0.216266	0.0889118
Gpi1	180.277	-0.216564	4.82801e-05
Calcoco1	69.5309	-0.217409	0.0105848
Trap1	52.3307	-0.217896	0.0277208
4930453N24Rik	37.8545	-0.218079	0.067347
Eif1	395.831	-0.218709	0.00834197
Ttc33	37.0313	-0.218897	0.0710815
Anxa11	53.5953	-0.219189	0.0190298
Gm12439	54.0124	-0.220357	0.0343079
Rpl14	208.018	-0.22136	0.000995566
Fis1	127.725	-0.223168	0.00031542
Ggnbp1	64.5929	-0.223356	0.0106101
Pdk2	425.445	-0.224034	0.00265546
Pcmt1	53.674	-0.224628	0.0221901
Cltb	67.033	-0.225	0.00825357
Rps24	855.74	-0.225629	1.92101e-09
Tmod1	127.058	-0.225783	0.00694951
Bckdk	226.251	-0.225983	0.000781981
Mrps18c	50.5217	-0.226214	0.0899664
Syngr2	366.677	-0.226731	0.0228456
Ak1	942.6	-0.2275	0.00126116
Rps15	643.141	-0.227718	6.05234e-06
Cmbl	97.3816	-0.228053	0.0235714
Syngr1	37.3242	-0.22953	0.0516862
Psap	323.487	-0.229673	0.000122869
Rragd	59.3305	-0.229902	0.00810974
Rps5	494.331	-0.230459	0.0149125
Calm2	124.511	-0.230464	0.000370232
Fez2	27.7842	-0.230569	0.0995749
Bsg	603.741	-0.23066	8.09367e-08
H1f0	56.4887	-0.230857	0.0151216
Sra1	34.7429	-0.231234	0.0577272
Rnf123	144.111	-0.231605	0.0278248
Rpl36a	142.519	-0.232315	0.00214955
Myom1	296.525	-0.232317	0.00128689
Srrm2	39.7101	-0.233717	0.0331895
Reep5	47.1128	-0.233855	0.0182855
Fkbp8	103.426	-0.23391	0.0568209
Sun2	41.3784	-0.233993	0.062927
Man2a2	37.8605	-0.234445	0.0376297
Tmem160	46.7469	-0.23493	0.0549233
Hnrnph1	225.465	-0.235628	0.0982366
Pcx	29.6204	-0.235772	0.080202
Pkdcc	76.9466	-0.236632	0.0169775
Ctxn3	32.0336	-0.236979	0.0820041
Epm2a	38.203	-0.237333	0.0482206
Mbnl1	57.0295	-0.238101	0.00870515
Pop5	56.4983	-0.238273	0.00963888
Map2k2	96.0941	-0.238461	0.0158643
Riok3	50.5206	-0.2389	0.012388
Dym	65.2392	-0.23908	0.00402289
Coq2	41.5016	-0.239225	0.0302999
Anapc13	231.027	-0.239604	0.000142968
Tnnt3	18311.7	-0.241313	0.0375777
Ube2d1	172.82	-0.24182	0.000118499
Psmd8	96.6552	-0.241822	0.00189046
Mtus1	55.1377	-0.241849	0.00756804
Nudt3	111.975	-0.242047	0.00062952
Dusp3	47.8796	-0.243309	0.014918
Csde1	187.372	-0.243633	3.26966e-05
Ccdc47	30.9573	-0.243799	0.0627336
2810428I15Rik	65.9903	-0.24421	0.00635012
Glrx3	46.9924	-0.244717	0.0136356
Smpdl3a	47.9288	-0.24535	0.0182247
Gmpr	132.959	-0.246013	0.0146064
Pitpna	97.1379	-0.246411	0.000977808
Morf4l2	91.2243	-0.246504	0.000575239
Ufc1	41.6496	-0.246765	0.020893
2310039H08Rik	25.9591	-0.248341	0.0837417
Lbx1	34.5881	-0.248726	0.0413447
Zranb1	29.9958	-0.250472	0.0540245
H2-Ke2	44.1316	-0.250564	0.0155101
Zwint	25.5882	-0.250965	0.0736909
Anp32b	30.5624	-0.251385	0.0717311
Eif4b	76.3062	-0.2534	0.000569408
Jun	48.4634	-0.253716	0.0557152
Stat5b	39.3329	-0.254034	0.0204257
Ryr1	145.949	-0.255103	3.65342e-05
Adssl1	727.972	-0.255161	1.29362e-07
Tomm6	65.7592	-0.255322	0.00326799
Rpl30	32.8952	-0.256088	0.0543132
Capza2	138.89	-0.256385	7.59734e-05
Spg7	74.7517	-0.256585	0.00144944
Bin1	301.904	-0.256787	1.15182e-08
Ptp4a3	275.068	-0.257352	0.00804069
1810013D10Rik	96.8295	-0.258711	0.0588946
Pgk1	120.315	-0.260103	0.000415858
Pigp	65.8178	-0.262196	0.00259855
Kif1c	283.399	-0.262225	6.76024e-08
Srpr	93.3743	-0.263319	0.000436004
Cul3	223.302	-0.264119	1.214e-06
Asb14	110.146	-0.264699	0.000115233
B230118H07Rik	88.3231	-0.266701	0.0235714
Tceb2	47.9434	-0.26702	0.00533058
Hfe2	444.98	-0.268048	4.06098e-07
Asb16	41.852	-0.268193	0.00860957
Nek7	32.1966	-0.268332	0.0235714
Pink1	477.334	-0.270575	2.66619e-06
Tnnc2	25974.4	-0.270866	3.06532e-05
Eml1	44.2647	-0.272384	0.0101205
Pnpla7	23.0539	-0.273218	0.0669566
Jsrp1	273.759	-0.273642	0.000188418
Synm	119.249	-0.274345	5.17983e-06
Gm12940	29.5956	-0.275519	0.0513074
Ccdc124	68.7375	-0.275965	0.000386833
Asb10	52.9345	-0.276547	0.0024222
Bhlhe40	59.4038	-0.276646	0.0170898
Hdgf	155.547	-0.277354	3.84865e-07
9430023L20Rik	28.0227	-0.277482	0.0367603
Eif4ebp1	42.0355	-0.277546	0.0127546
Rpl4	443.637	-0.278176	6.69803e-14
Rpl36al	44.696	-0.278215	0.00487358
Htatsf1	47.7189	-0.28013	0.00636551
Hnrnpm	27.9404	-0.282197	0.0260408
Cobl	45.2182	-0.284245	0.0051269
Stim2	19.4732	-0.286011	0.0649978
Sgca	174.603	-0.286257	0.000174867
Tcea3	216.531	-0.287159	0.00102274
Msrb3	49.4554	-0.28946	0.00154713
Dusp13	156.174	-0.289474	0.000182026
Zmat2	26.2501	-0.289676	0.0522092
Asb5	134.81	-0.289743	6.72939e-07
Mlf1	248.372	-0.290671	1.3154e-06
Hist1h4h	29.1583	-0.290773	0.0468568
Ap4s1	52.975	-0.290888	0.000811399
Gm12224	76.3645	-0.291442	0.000180454
Mpst	47.7917	-0.2935	0.00170911
Ccdc28b	42.4888	-0.295514	0.00320538
Tceal7	23.9563	-0.295704	0.0697542
Gm15440	32.3197	-0.296172	0.0104392
Atp1b2	108.135	-0.296791	6.20064e-06
Laptm4b	19.6057	-0.298072	0.0505797
Tpm1	6246.27	-0.298104	3.95945e-06
Vamp1	17.3101	-0.298294	0.0661693
Rtn4	674.925	-0.299007	5.7743e-25
Cog6	17.7559	-0.299633	0.0611111
Gstm5	84.3381	-0.302273	1.33331e-05
Denr	47.8016	-0.302709	0.00312183
D4Wsu53e	255.417	-0.305205	3.18993e-05
Gid4	32.4002	-0.305711	0.00697286
Ddrgk1	118.931	-0.30603	2.86029e-06
2410004N09Rik	14.7904	-0.306275	0.0939754
Tsc22d3	99.1039	-0.306655	8.63295e-06
Rps20	36.2156	-0.306725	0.0072897
Rexo4	15.4595	-0.306994	0.0972336
Ppm1l	36.8461	-0.308159	0.00326799
Slc8a3	17.1401	-0.308174	0.0569624
Foxo4	65.729	-0.30819	8.04415e-05
Trdn	126.971	-0.308475	0.0697542
Acbd4	23.7588	-0.308656	0.0817753
Mllt11	51.8202	-0.310195	0.000377943
Sh3bgr	889.918	-0.311062	1.30936e-05
Rdm1	26.8655	-0.311959	0.0168665
Lrrc38	26.4584	-0.312068	0.0180719
Tmem5	20.5728	-0.313302	0.0331895
Sorbs2	15.4775	-0.313688	0.0697542
2010107H07Rik	17.7505	-0.313956	0.0554572
Pkm	1432.69	-0.314229	8.71684e-09
Nr4a1	62.6545	-0.315262	0.0260963
Ppp3ca	75.7223	-0.315742	1.45965e-05
Cpe	100.968	-0.317099	2.59776e-07
Cbfb	31.9235	-0.317663	0.00543777
Serpinb6a	201.937	-0.318208	0.00548603
Slc38a4	21.8244	-0.318812	0.0283632
Tnni2	15040.4	-0.319865	6.27138e-09
Ppm1j	29.0953	-0.320706	0.00697286
Tnip1	23.0961	-0.322573	0.0176732
Ankrd9	97.1903	-0.323457	0.0101185
Ksr1	53.5186	-0.323677	0.000733607
Polr3gl	27.3758	-0.324121	0.010336
Rpl15	16.5913	-0.325607	0.0433265
Agl	87.83	-0.326004	1.01851e-06
Spns2	30.7654	-0.327546	0.00561875
Ckm	17408.1	-0.328073	4.73666e-12
Ramp1	29.2109	-0.329836	0.00551136
Aldh1a1	79.1213	-0.330642	4.75232e-05
Cacna1s	354.498	-0.332023	1.6178e-06
Pgam2	2218.49	-0.332284	1.91731e-16
Zmynd17	176.377	-0.332389	0.0011545
Arfgap2	56.3748	-0.332544	4.7155e-05
Malat1	71.1838	-0.332733	0.00245137
Ccdc91	58.1794	-0.333123	4.17697e-05
Nctc1	57.3032	-0.334472	0.000106827
Dusp23	27.1367	-0.33578	0.00625477
Timp4	18.8169	-0.335784	0.0439711
ORF63	14.8912	-0.335914	0.0500479
Rbfox1	82.8918	-0.337071	0.00016418
Zfp652	21.7664	-0.338467	0.0131369
Casq1	2504.18	-0.3391	3.53353e-06
Gfer	13.8392	-0.339388	0.0509844
Prune	24.9922	-0.341154	0.00720717
Vps72	53.3958	-0.341319	0.000114488
Tmem109	209.467	-0.342404	1.0775e-09
Vldlr	50.1905	-0.342559	0.000142621
Zfp36	12.6756	-0.342736	0.0952737
Mafa	32.7272	-0.343697	0.00685437
Gpt2	76.359	-0.344222	0.000257278
Tecr	79.9475	-0.344608	1.72062e-05
Art3	251.91	-0.34462	0.000160762
Gm12319	100.253	-0.345871	2.01158e-05
Tbx15	142.614	-0.346178	3.35087e-10
Eif2s2	27.507	-0.346241	0.00575242
Eno3	4135	-0.346658	0.00408802
0610011F06Rik	29.0238	-0.348618	0.0117075
Rab12	79.3535	-0.348824	4.49814e-07
Plcd4	42.34	-0.349225	0.0016712
Kcnj12	20.4967	-0.349295	0.0126007
Ift46	32.4466	-0.351206	0.00785237
2700089E24Rik	94.1235	-0.352022	6.72939e-07
Mospd1	27.6988	-0.352242	0.00745941
Ldha	1648.1	-0.352442	1.23565e-15
Cacng6	89.6422	-0.353664	1.63556e-07
Dhrs7c	187.054	-0.354271	1.14761e-10
Podxl2	48.586	-0.356049	0.000628451
GM7120	11.8206	-0.356232	0.0614145
Hist3h2a	11.7173	-0.35752	0.0550601
Ptov1	47.2576	-0.361291	0.000898632
Xpr1	16.6207	-0.361368	0.0194638
Mylk2	229.588	-0.362276	1.70229e-07
Rnf157	12.3721	-0.365592	0.0489147
Eif4g3	65.1467	-0.365643	8.37135e-06
6430571L13Rik	24.2607	-0.369173	0.00530344
Dhdh	14.2947	-0.369285	0.0253183
Park7	333.298	-0.370862	1.19759e-11
Snrnp35	17.5055	-0.3711	0.0139286
Lrrc30	97.3267	-0.371128	5.92217e-07
Atp2a1	19617.3	-0.372337	1.88886e-09
Adi1	55.7236	-0.372919	3.64645e-06
Cnbp	350.11	-0.373221	5.4251e-23
Bhlhe41	15.4482	-0.373382	0.0201949
Neat1	1033.38	-0.374409	0.00211287
Rab2a	129.715	-0.375781	3.81434e-12
Slc37a4	45.7972	-0.377841	2.48898e-05
Cpeb1	44.5722	-0.378392	0.000122869
Igfbp5	102.745	-0.379439	0.000710223
Tmod4	788.862	-0.38	4.46645e-06
Rtn2	958.861	-0.380263	3.50093e-13
Tpi1	708.613	-0.381247	2.8712e-08
Ppp3cb	70.6443	-0.382253	1.24657e-07
Hook1	7.39409	-0.382629	0.085604
Haghl	6.7588	-0.383166	0.0972266
4933434E20Rik	72.641	-0.386821	4.79945e-07
Cdkn2aipnl	20.9439	-0.388909	0.0035236
Arl3	33.9093	-0.390139	0.000435992
Calm3	432.062	-0.390762	6.01296e-09
Carns1	6.70364	-0.390917	0.0869291
Phka1	81.2166	-0.391419	1.7235e-09
9630033F20Rik	38.7343	-0.393079	5.52463e-05
Fam57b	22.4785	-0.394534	0.00605285
Camk2a	150.887	-0.394911	1.08684e-14
Cyp27a1	49.0651	-0.395098	3.4837e-06
Cd24a	208.716	-0.396551	4.2019e-15
Myoz3	51.9768	-0.397246	2.74136e-06
Hba-a1	73.6992	-0.397715	0.000269446
Agtpbp1	24.6979	-0.398318	0.00270648
2610019F03Rik	9.18537	-0.399163	0.0462633
Klhdc1	27.0352	-0.399792	0.0021038
Pfkm	1679.81	-0.400207	3.53451e-15
Mstn	25.4992	-0.405082	0.00104442
Rxrg	27.1272	-0.405083	0.000456059
Cntnap2	9.41519	-0.405507	0.0411438
Lass1	13.2021	-0.407852	0.0166612
Jph2	204.706	-0.408088	1.21507e-13
Ppp1r3a	42.5029	-0.408196	0.000159614
Hbb-b1	132.144	-0.408818	0.000904819
Ddit4l	142.336	-0.408907	6.80795e-07
Nt5c1a	6.50895	-0.410214	0.0701675
Anapc5	130.971	-0.410498	1.18967e-12
Gstm1	100.641	-0.412658	1.14447e-11
Pfkfb3	34.3137	-0.413086	0.0549233
BC023105	34.4982	-0.414234	0.012858
Ampd1	1029.52	-0.417227	1.2397e-10
Ccnk	44.5099	-0.418018	2.53534e-06
Prkag3	39.4053	-0.426141	9.07511e-06
Zbtb38	7.23805	-0.431565	0.047952
Myoz1	1208.79	-0.432498	1.15607e-24
Cacng1	170.288	-0.433861	1.41039e-11
Odf3l2	44.9079	-0.43705	0.0139286
Amy1	32.2016	-0.443445	4.17697e-05
Chrne	10.9537	-0.445008	0.012516
Gpd2	52.8776	-0.446742	1.27382e-07
Maf	34.8433	-0.448378	1.00188e-05
1600002K03Rik	10.6296	-0.453712	0.011835
Phkb	154.928	-0.456878	8.66557e-21
Egr1	11.256	-0.457014	0.067955
Phkg1	155.878	-0.457204	2.80192e-19
Aldoa	6758.56	-0.459643	1.2863e-12
Ing2	11.9944	-0.461801	0.00614635
Me1	46.2564	-0.462481	6.76024e-08
Bpgm	73.1705	-0.466479	4.99732e-10
Adrb2	12.7991	-0.473863	0.00755552
Mpp3	11.2083	-0.475335	0.00716183
Smtnl2	189.458	-0.475364	5.78436e-07
Ces1d	8.67119	-0.478668	0.0191702
Drap1	158.522	-0.482115	2.72685e-19
Mylk4	307.008	-0.482445	0.000243142
Sar1b	372.639	-0.483387	9.94891e-37
Hba-a2	42.8074	-0.486153	5.78689e-05
Gm4980	27.2549	-0.486258	1.63019e-05
Sepw1	639.244	-0.487309	2.08823e-21
Gstm2	15.2378	-0.492095	0.00282364
Mib1	14.4313	-0.494978	0.0011545
Car3	1973.85	-0.497564	8.11661e-10
Cib2	72.2708	-0.499836	2.32165e-11
Amd1	70.2908	-0.505485	3.08608e-08
Cbr2	91.534	-0.506047	1.92168e-09
St3gal6	88.7588	-0.508272	1.17066e-14
2810405K02Rik	45.9664	-0.509537	7.70346e-09
Hhatl	90.8678	-0.509654	1.08393e-06
Pygm	4168.94	-0.510065	3.7863e-23
Pgm2	506.665	-0.510563	5.54601e-39
Eepd1	74.9714	-0.510856	1.17832e-11
Ttll7	33.3283	-0.515001	3.02922e-07
Cyr61	11.8457	-0.535175	0.00615523
Fam131a	42.8702	-0.539644	6.77974e-10
Pla2g7	32.4333	-0.547389	9.40385e-06
Mafb	11.7012	-0.548848	0.011135
Ky	44.8517	-0.559506	3.68393e-09
Mettl21c	79.616	-0.581603	4.6405e-08
Arrdc2	18.6812	-0.586052	0.00152727
Ociad2	26.3536	-0.591218	7.26947e-08
Gm5860	16.9118	-0.591943	2.40089e-05
Tmem233	112.21	-0.599352	1.51269e-22
Tspan8	39.018	-0.599708	4.01034e-11
Slc16a3	176.443	-0.601205	1.43657e-13
Gpx3	172.243	-0.605622	3.97668e-15
Prkab2	94.1317	-0.606018	8.96986e-22
2310065F04Rik	79.6993	-0.607009	5.76217e-12
Gadd45g	73.6039	-0.611693	5.72511e-05
Myom2	478.747	-0.613938	8.73581e-26
Mybpc2	525.856	-0.633234	4.33719e-23
2310015B20Rik	109.131	-0.646305	2.77055e-24
Plekhb1	49.3245	-0.64933	2.82937e-11
Pvalb	6463.94	-0.657911	1.64227e-33
Gpd1	252.505	-0.67933	4.16298e-32
Crip3	8.43628	-0.68077	0.000159614
Actn3	1550.87	-0.706701	3.22156e-36
C1qtnf4	11.7925	-0.707716	1.18065e-05
Ostn	15.8116	-0.717449	1.90313e-06
Fbp2	16.9754	-0.757091	2.32446e-08
Smyd2	86.2844	-0.760142	3.06883e-26
Myh4	5591.39	-0.767732	1.42388e-24
Fos	8.337	-0.800758	0.000126251
Gm12300	51.4989	-0.8331	4.91833e-25
